# Probability-based detection of phosphoproteomic uncertainty reveals rare signaling events driven by oncogenic kinase gene fusion

**DOI:** 10.1101/621961

**Authors:** Xavier Robin, Franziska Voellmy, Jesper Ferkinghoff-Borg, Conor Howard, Tom Altenburg, Mathias Engel, Craig D. Simpson, Gaye Saginc, Simon Koplev, Edda Klipp, James Longden, Rune Linding

**Affiliations:** Biotech Research and Innovation Centre, University of Copenhagen, Copenhagen, DK-2200, Denmark; Institute of Biology, Humboldt Universität zu Berlin, Berlin, 10099, Germany; Mount Sinai Center for Bioinformatics, Icahn School of Medicine at Mount Sinai, New York, 10029-6574, United States of America

## Abstract

We describe a novel Bayesian method for estimating protein concentration and phosphorylation site occupancy ratios from mass spectrometry experiments. Our variance model assigns standard deviations to all quantitative ratios, even when only a single peptide is observed, increasing the number of quantifiable observations in a sample compared to conventional methods. We further demonstrate the application of this method using a dataset investigating the impact of the PRKAR1A-RET gene fusion in immortalized thyroid cells.
