## Supplemental Table 1 for "Probability-based detection of phosphoproteomic uncertainty reveals rare signaling events driven by oncogenic kinase gene fusion"

### Sheet: Sheet1
MSigDB Hallmark	Regulation level	q-value fusion-expressing cells	q-value fusion-expressing colonies
E2F targets	proteome	1.67x10-19
Mitotic spindle assembly	proteome	3.58x10-15
G2/M cell cycle checkpoint	proteome	3.58x10-15
PI3K-AKT-mTOR signaling	proteome	7.75x10-8
DNA repair	proteome	9.14x10-5
Reactive oxygen species pathway	proteome	3.38x10-4	4.52x10-7
Myc regulated targets	proteome		3.73x10-12
mTORC1 signaling	phosphorylation	4.02x10-13	8.09x10-12
Myc regulated targets	phosphorylation	1.56x10-9	4.34x10-25
E2F targets	phosphorylation		8.43x10-34
DNA repair	phosphorylation		4.98x10-12
Apical junctions	phosphorylation		9.22x10-10
P53 pathway	phosphorylation		6.95x10-4
Wnt β-catenin related signaling	phosphorylation		6.71x10-3
TGF-β pathway	phosphorylation		1.31x10-3
